# Unbiased counting of whole proteins with nanopores over the full dynamic range of a proteome: a computational study

**DOI:** 10.1101/2023.07.12.548698

**Authors:** G. Sampath

## Abstract

A computational model is presented for nanopore-based counting of intact single protein molecules in a sample regardless of the number of copies. It is based on measurable quantities and low detector bandwidths and can be applied to the full dynamic range of a proteome without the need for proteolysis or complex protein separation methods. Denatured unfolded whole protein molecules are assumed to translocate through a nanopore via electrophoresis and diffusion. A low solution pH helps keep the required detector bandwidth B in the 10-20 KHz range. An incremental Fokker-Planck drift-diffusion model is used to calculate two measurable quantities: 1) the total time (in the precision range set by B) for a protein to translocate through the pore, computed from the mean incremental translocation times of residues exiting the pore in succession; and 2) the volumes of protein segments inside the pore during translocation (used here as a proxy for the current blockade signal level) over alternate time blocks of width 1/2B. These are used to obtain volume-based string codes for each protein, substrings thereof as protein identifiers, and, if multiple copies are present, the copy number for a protein. This is a non-destructive single-molecule label-free alternative to mass spectrometry (MS) and other methods based on antibodies or optical tagging, it does not use any sequence identity information. Computational results are presented for the human proteome (Uniprot id UP000005640_9606; 20598 curated proteins). Total translocation times for the entire proteome (one copy per protein) are found to be in the tens of minutes. Over 80% of the proteome can be identified; higher percentages are possible by comparing whole proteins based on their string codes and total translocation times. Extrapolation of these results to a parallel 1000 pore array suggests that ∼10^9^ individual protein molecules can be counted in 15-20 hours.
