## Supplementary File 2 for "Unbiased counting of whole proteins with nanopores over the full dynamic range of a proteome: a computational study"

Protein 5, id A6NL46, in Human proteome Uniprot id UP000005640
List of translocation times for residues in the protein.
Column headers are self-explanatory (res=residue, trans=translocation)
==================================================================
res no	res total-trans-time res-trans-time	blockade-volume
0	M	1.44E-006	1.44E-006	1.55E+003
1	R	2.87E-006	1.44E-006	1.50E+003
2	L	5.37E-006	2.50E-006	1.44E+003
3	C	6.81E-006	1.44E-006	1.43E+003
4	L	7.77E-006	9.61E-007	1.51E+003
5	I	8.73E-006	9.61E-007	1.48E+003
6	P	9.70E-006	9.61E-007	1.48E+003
7	W	1.07E-005	9.61E-007	1.48E+003
8	N	1.16E-005	9.61E-007	1.38E+003
9	T	1.26E-005	9.61E-007	1.40E+003
10	T	1.35E-005	9.61E-007	1.42E+003
11	P	1.45E-005	9.61E-007	1.53E+003
12	H	1.55E-005	9.61E-007	1.50E+003
13	R	1.69E-005	1.44E-006	1.43E+003
14	V	1.94E-005	2.50E-006	1.36E+003
15	L	2.19E-005	2.50E-006	1.31E+003
16	P	2.33E-005	1.44E-006	1.33E+003
17	P	2.43E-005	9.61E-007	1.38E+003
18	V	2.50E-005	7.10E-007	1.43E+003
19	V	2.57E-005	7.10E-007	1.42E+003
20	W	2.64E-005	7.10E-007	1.42E+003
21	S	2.71E-005	7.10E-007	1.36E+003
22	A	2.78E-005	7.10E-007	1.36E+003
23	P	2.86E-005	7.10E-007	1.36E+003
24	S	2.91E-005	5.60E-007	1.42E+003
25	R	2.97E-005	5.60E-007	1.45E+003
26	K	3.04E-005	7.10E-007	1.36E+003
27	K	3.13E-005	9.61E-007	1.35E+003
28	P	3.28E-005	1.44E-006	1.34E+003
29	V	3.42E-005	1.44E-006	1.41E+003
30	L	3.57E-005	1.44E-006	1.33E+003
31	S	3.66E-005	9.61E-007	1.32E+003
32	A	3.76E-005	9.61E-007	1.39E+003
33	R	3.85E-005	9.61E-007	1.40E+003
34	N	4.00E-005	1.44E-006	1.33E+003
35	S	4.14E-005	1.44E-006	1.35E+003
36	M	4.24E-005	9.61E-007	1.45E+003
37	M	4.33E-005	9.61E-007	1.40E+003
38	F	4.43E-005	9.61E-007	1.36E+003
39	G	4.50E-005	7.10E-007	1.36E+003
40	H	4.57E-005	7.10E-007	1.47E+003
41	L	4.64E-005	7.10E-007	1.50E+003
42	S	4.71E-005	7.10E-007	1.39E+003
43	P	4.77E-005	5.60E-007	1.47E+003
44	V	4.83E-005	5.60E-007	1.54E+003
45	R	4.88E-005	5.60E-007	1.52E+003
46	N	4.95E-005	7.10E-007	1.50E+003
47	P	5.02E-005	7.10E-007	1.52E+003
48	R	5.09E-005	7.10E-007	1.57E+003
49	L	5.19E-005	9.61E-007	1.50E+003
50	R	5.29E-005	9.61E-007	1.43E+003
51	G	5.43E-005	1.44E-006	1.41E+003
52	K	5.57E-005	1.44E-006	1.46E+003
53	F	5.83E-005	2.50E-006	1.43E+003
54	N	6.08E-005	2.50E-006	1.39E+003
55	L	6.33E-005	2.50E-006	1.40E+003
56	Q	6.58E-005	2.50E-006	1.40E+003
57	L	6.83E-005	2.50E-006	1.38E+003
58	P	7.08E-005	2.50E-006	1.33E+003
59	S	7.22E-005	1.44E-006	1.40E+003
60	L	7.37E-005	1.44E-006	1.47E+003
61	D	7.51E-005	1.44E-006	1.43E+003
62	E	7.61E-005	9.61E-007	1.48E+003
63	Q	7.70E-005	9.61E-007	1.51E+003
64	V	7.80E-005	9.61E-007	1.50E+003
65	I	7.89E-005	9.61E-007	1.50E+003
66	P	7.96E-005	7.10E-007	1.53E+003
67	T	8.04E-005	7.10E-007	1.49E+003
68	R	8.11E-005	7.10E-007	1.51E+003
69	L	8.20E-005	9.62E-007	1.47E+003
70	P	8.30E-005	9.62E-007	1.42E+003
71	K	8.37E-005	7.10E-007	1.47E+003
72	M	8.47E-005	9.62E-007	1.44E+003
73	E	8.56E-005	9.62E-007	1.36E+003
74	V	8.66E-005	9.62E-007	1.34E+003
75	R	8.75E-005	9.62E-007	1.34E+003
76	A	8.90E-005	1.44E-006	1.29E+003
77	E	8.99E-005	9.62E-007	1.38E+003
78	E	9.09E-005	9.62E-007	1.35E+003
79	P	9.19E-005	9.62E-007	1.36E+003
80	K	9.28E-005	9.62E-007	1.37E+003
81	E	9.43E-005	1.44E-006	1.34E+003
82	A	9.57E-005	1.44E-006	1.32E+003
83	T	9.72E-005	1.44E-006	1.37E+003
84	E	9.86E-005	1.44E-006	1.32E+003
85	V	1.00E-004	1.44E-006	1.32E+003
86	K	1.01E-004	1.44E-006	1.32E+003
87	D	1.04E-004	2.51E-006	1.26E+003
88	Q	1.06E-004	2.51E-006	1.27E+003
89	V	1.08E-004	1.44E-006	1.30E+003
90	E	1.09E-004	1.44E-006	1.28E+003
91	T	1.11E-004	1.44E-006	1.20E+003
92	Q	1.12E-004	1.44E-006	1.20E+003
93	G	1.14E-004	1.44E-006	1.16E+003
94	Q	1.15E-004	1.44E-006	1.19E+003
95	E	1.17E-004	1.44E-006	1.17E+003
96	D	1.18E-004	1.44E-006	1.09E+003
97	N	1.19E-004	9.61E-007	1.14E+003
98	K	1.20E-004	9.61E-007	1.11E+003
99	T	1.21E-004	1.44E-006	1.03E+003
100	G	1.23E-004	1.44E-006	1.00E+003
101	P	1.24E-004	1.44E-006	1.06E+003
102	C	1.26E-004	1.44E-006	1.03E+003
103	S	1.27E-004	9.61E-007	1.11E+003
104	N	1.28E-004	9.61E-007	1.14E+003
105	G	1.29E-004	9.61E-007	1.19E+003
106	K	1.30E-004	9.61E-007	1.27E+003
107	A	1.31E-004	1.44E-006	1.22E+003
108	A	1.32E-004	1.44E-006	1.27E+003
109	S	1.34E-004	1.44E-006	1.25E+003
110	T	1.35E-004	1.44E-006	1.27E+003
111	S	1.37E-004	1.44E-006	1.32E+003
112	R	1.38E-004	1.44E-006	1.35E+003
113	P	1.41E-004	2.50E-006	1.25E+003
114	L	1.43E-004	2.50E-006	1.22E+003
115	E	1.46E-004	2.50E-006	1.28E+003
116	T	1.48E-004	2.50E-006	1.33E+003
117	Q	1.51E-004	2.50E-006	1.33E+003
118	G	1.53E-004	2.50E-006	1.31E+003
119	N	1.55E-004	1.44E-006	1.44E+003
120	L	1.56E-004	1.44E-006	1.44E+003
121	T	1.57E-004	1.44E-006	1.44E+003
122	S	1.59E-004	1.44E-006	1.47E+003
123	S	1.60E-004	1.44E-006	1.43E+003
124	W	1.62E-004	1.44E-006	1.46E+003
125	Y	1.63E-004	1.44E-006	1.37E+003
126	N	1.64E-004	9.61E-007	1.34E+003
127	P	1.65E-004	9.61E-007	1.39E+003
128	R	1.66E-004	7.10E-007	1.44E+003
129	P	1.67E-004	9.61E-007	1.34E+003
130	L	1.68E-004	9.61E-007	1.38E+003
131	E	1.69E-004	9.61E-007	1.33E+003
132	G	1.70E-004	9.61E-007	1.33E+003
133	N	1.70E-004	7.10E-007	1.45E+003
134	V	1.71E-004	7.10E-007	1.45E+003
135	H	1.72E-004	7.10E-007	1.45E+003
136	L	1.73E-004	9.61E-007	1.42E+003
137	K	1.74E-004	9.62E-007	1.36E+003
138	S	1.75E-004	9.62E-007	1.36E+003
139	L	1.76E-004	9.62E-007	1.36E+003
140	T	1.77E-004	9.62E-007	1.34E+003
141	E	1.78E-004	9.62E-007	1.36E+003
142	K	1.78E-004	7.10E-007	1.37E+003
143	N	1.79E-004	9.62E-007	1.29E+003
144	Q	1.80E-004	9.62E-007	1.31E+003
145	T	1.81E-004	9.62E-007	1.25E+003
146	D	1.82E-004	9.62E-007	1.32E+003
147	K	1.83E-004	9.61E-007	1.40E+003
148	A	1.85E-004	1.44E-006	1.32E+003
149	Q	1.86E-004	9.61E-007	1.40E+003
150	V	1.86E-004	9.61E-007	1.32E+003
151	H	1.87E-004	7.10E-007	1.34E+003
152	A	1.88E-004	9.61E-007	1.24E+003
153	V	1.89E-004	9.61E-007	1.29E+003
154	S	1.90E-004	9.61E-007	1.27E+003
155	F	1.91E-004	9.61E-007	1.27E+003
156	Y	1.92E-004	9.61E-007	1.17E+003
157	S	1.93E-004	7.10E-007	1.14E+003
158	K	1.93E-004	7.10E-007	1.14E+003
159	G	1.94E-004	9.61E-007	1.09E+003
160	H	1.95E-004	9.61E-007	1.12E+003
161	G	1.97E-004	1.44E-006	1.02E+003
162	V	1.98E-004	1.44E-006	1.02E+003
163	T	2.00E-004	1.44E-006	1.05E+003
164	S	2.01E-004	1.44E-006	1.10E+003
165	S	2.03E-004	1.44E-006	1.13E+003
166	H	2.04E-004	1.44E-006	1.23E+003
167	S	2.06E-004	2.50E-006	1.13E+003
168	P	2.08E-004	1.44E-006	1.21E+003
169	A	2.09E-004	1.44E-006	1.21E+003
170	G	2.11E-004	1.44E-006	1.24E+003
171	G	2.12E-004	1.44E-006	1.30E+003
172	I	2.14E-004	1.44E-006	1.41E+003
173	L	2.15E-004	1.44E-006	1.37E+003
174	P	2.17E-004	1.44E-006	1.29E+003
175	F	2.18E-004	1.44E-006	1.30E+003
176	G	2.19E-004	1.44E-006	1.28E+003
177	K	2.21E-004	1.44E-006	1.34E+003
178	P	2.23E-004	2.50E-006	1.26E+003
179	D	2.26E-004	2.50E-006	1.26E+003
180	P	2.28E-004	2.50E-006	1.28E+003
181	L	2.31E-004	2.50E-006	1.28E+003
182	P	2.33E-004	2.50E-006	1.23E+003
183	A	2.36E-004	2.50E-006	1.21E+003
184	V	2.38E-004	2.50E-006	1.22E+003
185	L	2.41E-004	2.50E-006	1.25E+003
186	P	2.43E-004	2.50E-006	1.30E+003
187	A	2.46E-004	2.50E-006	1.30E+003
188	P	2.48E-004	2.50E-006	1.36E+003
189	V	2.50E-004	1.44E-006	1.41E+003
190	P	2.51E-004	1.44E-006	1.36E+003
191	D	2.53E-004	1.44E-006	1.32E+003
192	C	2.54E-004	1.44E-006	1.37E+003
193	S	2.55E-004	9.61E-007	1.44E+003
194	L	2.56E-004	9.61E-007	1.49E+003
195	W	2.57E-004	9.61E-007	1.49E+003
196	P	2.58E-004	9.61E-007	1.32E+003
197	E	2.59E-004	7.10E-007	1.37E+003
198	K	2.59E-004	7.10E-007	1.34E+003
199	A	2.60E-004	7.10E-007	1.33E+003
200	A	2.61E-004	7.10E-007	1.41E+003
201	L	2.62E-004	7.10E-007	1.44E+003
202	K	2.62E-004	7.10E-007	1.37E+003
203	V	2.63E-004	9.62E-007	1.29E+003
204	L	2.64E-004	9.62E-007	1.27E+003
205	G	2.65E-004	9.62E-007	1.16E+003
206	K	2.66E-004	9.62E-007	1.27E+003
207	D	2.68E-004	1.44E-006	1.27E+003
208	H	2.69E-004	1.44E-006	1.32E+003
209	L	2.71E-004	2.50E-006	1.30E+003
210	P	2.74E-004	2.50E-006	1.19E+003
211	S	2.76E-004	2.50E-006	1.21E+003
212	S	2.79E-004	2.50E-006	1.23E+003
213	P	2.81E-004	2.50E-006	1.30E+003
214	G	2.84E-004	2.50E-006	1.33E+003
215	L	2.86E-004	2.50E-006	1.39E+003
216	L	2.88E-004	1.44E-006	1.39E+003
217	M	2.89E-004	1.44E-006	1.34E+003
218	V	2.91E-004	1.44E-006	1.30E+003
219	G	2.92E-004	1.44E-006	1.25E+003
220	E	2.94E-004	1.44E-006	1.28E+003
221	D	2.95E-004	1.44E-006	1.30E+003
222	M	2.96E-004	9.62E-007	1.38E+003
223	Q	2.97E-004	9.62E-007	1.30E+003
224	P	2.98E-004	9.62E-007	1.25E+003
225	K	2.99E-004	7.10E-007	1.31E+003
226	D	3.00E-004	9.62E-007	1.23E+003
227	P	3.01E-004	9.61E-007	1.21E+003
228	A	3.02E-004	9.61E-007	1.21E+003
229	A	3.03E-004	9.61E-007	1.25E+003
230	L	3.03E-004	7.10E-007	1.35E+003
231	R	3.04E-004	7.10E-007	1.27E+003
232	S	3.05E-004	9.61E-007	1.17E+003
233	S	3.06E-004	9.61E-007	1.13E+003
234	R	3.07E-004	7.10E-007	1.20E+003
235	S	3.07E-004	7.10E-007	1.20E+003
236	S	3.08E-004	7.10E-007	1.23E+003
237	P	3.09E-004	5.60E-007	1.33E+003
238	P	3.09E-004	4.61E-007	1.38E+003
239	R	3.09E-004	3.91E-007	1.44E+003
240	A	3.10E-004	3.91E-007	1.43E+003
241	A	3.10E-004	3.91E-007	1.51E+003
242	G	3.11E-004	3.91E-007	1.51E+003
243	H	3.11E-004	3.91E-007	1.51E+003
244	R	3.11E-004	4.61E-007	1.48E+003
245	P	3.12E-004	5.60E-007	1.41E+003
246	R	3.13E-004	5.60E-007	1.46E+003
247	K	3.13E-004	7.10E-007	1.41E+003
248	R	3.14E-004	9.61E-007	1.41E+003
249	K	3.16E-004	1.44E-006	1.37E+003
250	L	3.18E-004	2.50E-006	1.34E+003
251	S	3.21E-004	2.50E-006	1.29E+003
252	G	3.23E-004	2.50E-006	1.32E+003
253	P	3.26E-004	2.50E-006	1.38E+003
254	P	3.28E-004	2.50E-006	1.43E+003
255	L	3.31E-004	2.50E-006	1.45E+003
256	Q	3.33E-004	2.50E-006	1.45E+003
257	L	3.35E-004	1.44E-006	1.49E+003
258	Q	3.36E-004	1.44E-006	1.55E+003
259	Q	3.38E-004	1.44E-006	1.52E+003
260	T	3.38E-004	9.62E-007	1.57E+003
261	P	3.39E-004	9.62E-007	1.56E+003
262	P	3.40E-004	9.63E-007	1.58E+003
263	L	3.41E-004	9.63E-007	1.52E+003
264	Q	3.42E-004	9.63E-007	1.47E+003
265	L	3.43E-004	9.63E-007	1.45E+003
266	R	3.44E-004	9.63E-007	1.41E+003
267	W	3.46E-004	1.44E-006	1.31E+003
268	D	3.47E-004	9.63E-007	1.25E+003
269	R	3.48E-004	9.62E-007	1.30E+003
270	D	3.49E-004	1.44E-006	1.24E+003
271	E	3.50E-004	1.44E-006	1.23E+003
272	G	3.52E-004	1.44E-006	1.26E+003
273	P	3.53E-004	1.44E-006	1.29E+003
274	P	3.55E-004	1.44E-006	1.29E+003
275	P	3.56E-004	1.44E-006	1.30E+003
276	A	3.58E-004	1.44E-006	1.27E+003
277	K	3.59E-004	1.44E-006	1.35E+003
278	L	3.62E-004	2.50E-006	1.34E+003
279	P	3.64E-004	2.50E-006	1.32E+003
280	C	3.67E-004	2.50E-006	1.25E+003
281	L	3.68E-004	1.44E-006	1.32E+003
282	S	3.69E-004	1.44E-006	1.24E+003
283	P	3.71E-004	1.44E-006	1.24E+003
284	E	3.72E-004	1.44E-006	1.26E+003
285	A	3.73E-004	9.61E-007	1.31E+003
286	L	3.74E-004	9.61E-007	1.36E+003
287	L	3.75E-004	9.61E-007	1.25E+003
288	V	3.76E-004	7.10E-007	1.27E+003
289	G	3.77E-004	7.10E-007	1.30E+003
290	K	3.77E-004	7.10E-007	1.39E+003
291	A	3.78E-004	9.61E-007	1.36E+003
292	S	3.79E-004	9.61E-007	1.33E+003
293	Q	3.80E-004	9.61E-007	1.36E+003
294	R	3.81E-004	9.61E-007	1.38E+003
295	E	3.82E-004	9.61E-007	1.38E+003
296	G	3.83E-004	7.10E-007	1.41E+003
297	R	3.84E-004	7.10E-007	1.47E+003
298	L	3.85E-004	9.61E-007	1.42E+003
299	Q	3.85E-004	7.10E-007	1.44E+003
300	Q	3.86E-004	7.10E-007	1.44E+003
301	G	3.87E-004	7.10E-007	1.46E+003
302	N	3.87E-004	7.10E-007	1.49E+003
303	M	3.88E-004	5.60E-007	1.56E+003
304	R	3.89E-004	5.60E-007	1.51E+003
305	K	3.89E-004	7.10E-007	1.42E+003
306	N	3.90E-004	7.10E-007	1.42E+003
307	V	3.91E-004	7.10E-007	1.49E+003
308	R	3.91E-004	5.60E-007	1.54E+003
309	V	3.92E-004	5.60E-007	1.54E+003
310	L	3.92E-004	5.60E-007	1.56E+003
311	S	3.93E-004	4.61E-007	1.58E+003
312	R	3.93E-004	4.61E-007	1.64E+003
313	T	3.94E-004	5.60E-007	1.62E+003
314	S	3.94E-004	5.60E-007	1.67E+003
315	K	3.95E-004	4.61E-007	1.76E+003
316	F	3.95E-004	4.61E-007	1.78E+003
317	R	3.96E-004	3.91E-007	1.78E+003
318	R	3.96E-004	3.91E-007	1.76E+003
319	L	3.96E-004	3.91E-007	1.75E+003
320	R	3.97E-004	3.40E-007	1.77E+003
321	Q	3.97E-004	3.91E-007	1.81E+003
322	L	3.98E-004	3.91E-007	1.81E+003
323	L	3.98E-004	3.91E-007	1.70E+003
324	R	3.98E-004	3.40E-007	1.72E+003
325	R	3.99E-004	3.40E-007	1.72E+003
326	R	3.99E-004	3.91E-007	1.59E+003
327	K	4.00E-004	4.61E-007	1.46E+003
328	K	4.00E-004	5.60E-007	1.38E+003
329	R	4.01E-004	5.60E-007	1.40E+003
330	W	4.01E-004	7.10E-007	1.38E+003
